# High-throughput tagging of endogenous loci for rapid characterization of protein function

**DOI:** 10.1101/2022.11.16.516691

**Authors:** Joonwon Kim, Alexander F. Kratz, Shiye Chen, Jenny Sheng, Liudeng Zhang, Brijesh Kumar Singh, Alejandro Chavez

**Author notes:** Current address: Department of Biomedical Sciences, Cedars-Sinai Medical Center, Los Angeles, CA, 90048, USA.

## Abstract

To facilitate the interrogation of protein function at scale, we have developed High-throughput Insertion of Tags Across the Genome (HITAG). HITAG enables users to rapidly produce libraries of cells, each with a different protein of interest C-terminally tagged is based on a modified strategy for performing Cas9-based targeted insertions, coupled with an improved approach for selecting properly tagged lines. Analysis of the resulting clones generated by HITAG reveals high tagging specificity with the majority of tagging events being indel free. Using HITAG, we fuse mCherry to a set of 167 stress granule-associated proteins and elucidate the features which drive a subset of proteins to strongly accumulate within these transient RNA-protein granules.
