## Supplementary Table for "High-throughput tagging of endogenous loci for rapid characterization of protein function"

### Sheet: Supplementary Table 1 - library
Frame 1	Input	sgRNA Sequence	PAM Sequence		Frame 0	Input	sgRNA Sequence	PAM Sequence		Input	sgRNA Sequence	PAM Sequence
	HNRNPA0	GGCGGTGGGGGTGGCTATGG	AGG			SEC24C	GTCATATGCACAAGGAGATT	CGG		EIF4G2	TGCTGAAGAAGAAGAATCAG	AGG
	CENPB	CAGGCGGGAGTTCGAGGTCT	TGG			PXDNL	CGCTTCTCTGGGGAATCACT	TGG		CCAR1	TACACTGGCACCATTCTCCT	TGG
	HNRNPK	TATAGTGTGAAGCAGTATTC	TGG			SETD2	TCTAATTCAGTGTCCTCTTT	GGG		RBM17	CAAATTCAGGGTCTTGGATT	TGG
	ATP5A1	ATTGTAACAAATTTCTTGGC	TGG			OGT	GCTGACTCAGTGACTTCAAC	AGG		CDC37	TCCCAAGACGGGCGATGAGA	AGG
	DHX9	TACTTTGGACAGGGAAGAGG	AGG			IBTK	CATCCATGCTTATTCCACAT	AGG		STAT1	CTCTGTAGAATTCGACAGTA	TGG
	CFL1	AGTGCCGTCATCTCCCTGGA	GGG			RBM4B	AGCAGTATGTGGACCGAGCC	CGG		MYEF2	CAGAGAAATTGATGTTCGCT	TGG
	RBM25	GAAACAGAAGCCAAGAAAAT	TGG			MCM7	AGGTCAATGCTTCCCGGACA	CGG		EIF4A2	GGAGGAGATGCCCATGAATG	TGG
	CSDE1	GAAAGAAAGATCCGTCAAGC	TGG			FLNB	TAAGGCACTGTGACATGAAA	AGG		ANP32E	AGATGCTGAAGACGATGGAG	AGG
	YES1	ACAGAGCCACAGTACCAGCC	AGG			PSPC1	TAATATCTACGACGCTTATT	AGG		MYO6	CTTTAACAGACTCTGCAGCA	TGG
	EIF3M	AGGTATCAGAAAGACTCAAA	AGG			RAN	CACAGGTCATCATCCTCATC	CGG		ZCCHC2	CCCCCCTTCTAATGATACGT	TGG
	SF1	CCCTGGTGGACAGGATGGTT	CGG			NXF1	CACTTCATGAATGCCACTTC	TGG		USP11	CCCACCCAGCTCTGAGTTCA	TGG
	G3BP2	AGCGACGCTGTCCTGTGAAG	CGG			DTL	TATAATTCTGTTGAGTGTTC	AGG		TNRC6B	TGACCTTCTGGGAGGAGGGT	CGG
	AKAP9	TCAACTACTCAATTTCATGC	TGG			SRRT	CAAAAGAAATCAACATCGTC	TGG		DKC1	GAAAGCAAAAGAGGTAGAAT	TGG
	SNTB2	TCGGCCAAAGTCACTCGTAT	GGG			DDX6	TAAGGTTTCTCATCTTCTAC	AGG		PURA	ACTGCAGGGTGAGGAAGAAG	GGG
	TUBA1C	AGTGCTGACGGAGAGGATGA	GGG			TTC17	ACTTAATGCTGAAGAAGGGA	CGG		USP3	ACACCAGGCCAAAGCTGGAT	CGG
	LUC7L	AGGTCAGAAGAGAAGGAGGC	CGG			PRKCA	CATACTGCACTCTGTAAGAT	GGG		EIF4H	TAGAGAGGAAGTCGTTCAAA	AGG
	YBX3	GTTACTCAGCACTGCTCTGC	TGG			MOV10	TGCAAGTGGAGCCAGAGTGG	AGG		MBNL2	TTAAAAGGAGCAAACCTGAT	TGG
	CEP192	CGACTAATTGGTGAAGCTCT	TGG			CALR3	ACTTCAATCAATTTCACAGA	AGG		HSPB1	TTACTTGGCGGCAGTCTCAT	CGG
	RAB2A	GGAGGACAGCAGGCTGGGGG	CGG			DOCK4	TATAACTGAGAGACCTTGCG	GGG		SMARCA1	TGGAAAGAAGGATGTCAAGA	AGG
	CNOT2	TTTAGAAGGCTTGCTGAGCA	GGG			METAP1	TAAAATTGAGACATGAAGTG	AGG		MED12	TCAGTAGCGTCCAAATATGT	TGG
	TOE1	CAGAAGATGAAGCTCACTTG	GGG			SUGT1	ATCCTCCTGATGATATGGAA	TGG		LIN28A	CAGCCCTACCCTGCTCCCGG	AGG
	PAN3	GAACTGATTGCAGCTGCAAA	TGG			YWHAQ	AAGAATGTGATGCGGCAGAA	GGG		CIRBP	TTACTCGTTGTGTGTAGCTG	AGG
	RAB1A	CCAGTCAAGCAGTCAGGTGG	AGG			KPNA5	TAAAGTTGAAATCCATCCAT	TGG		HNRNPC	CAGAGACAGCGCCAATGGCG	AGG
	KHDRBS1	GCATACAGAGAGCACCCATA	TGG			YARS	CCTGTAAATCGCTGAAAGGG	GGG		PDCD6	TCATACGATACTGAAGACCA	TGG
	PRDX6	CTTAAGGCTGGGGTGTGTAG	CGG			EIF4A3	ATGAGATGCCGATGAACGGT	AGG		CNBP	TGCACGGGAATGCACAATTG	AGG
	SF3A3	TACGAGGATCTGAAAAGACA	AGG			FMR1	TAGGGTACTCCATTCACGAG	TGG		GIGYF1	TTCTGGTGAGATCGAGAGCG	TGG
	HNRNPF	AGTGGGCAGAACAGCATGGG	TGG			PMPCB	AGATACGCAGTAACATGTGT	TGG		USP10	CCTCCTGTATTACCGCCGAG	TGG
	TUBA4A	TCCTATGAGGACGAGGATGA	GGG			PEF1	TCGTCACCATGACAGCTTCT	CGG		APOBEC3G	CTCCCTGCTCTTCCAGAATC	AGG
	GLRX3	GAATTGCTGCCTATACTGAG	AGG			FSCN1	CCGTGGACCCCGCCTCGCTC	TGG		IGF2BP2	GCCTCACTTGCTGCGCTGTG	AGG
	SMC4	CCAAAAGAAATTGCATCTAA	GGG			LUZP1	GCTCAGTTCTCCTCAGCACA	GGG		MSH6	TAAATTGCTGACTTTGATTA	AGG
	PHB2	TACAGTGACAGCCTCATCAA	GGG			ALDH18A1	TTTCAGTTGGTGTTTCTCTG	AGG		KLC1	GAGGAAAATGAAGCTCGGGC	TGG
	FXR1	CAAGAAGCAGCAGTCCTGAA	TGG			LARP4B	TTTCACTGAGGAGACTTGGG	GGG		PDIA3	GAAGAAGAAGAAGGCACAGG	AGG
	PPP2R1A	ATCAGGCGAGAGACAGAACT	AGG			POLR2B	AGCTAAACACTCATCATTCG	CGG		EIF4G3	GGAAGCAGAAGAGGAGTCTG	AGG
	VASP	GTCCAGGAGCTGAGGAAGCG	GGG			HSPA4	AATCAATCAATGTCCATTTC	AGG		NEXN	TGATTAATTCTTACTTTCAA	TGG
	DHX36	GTCAGCTGTAATATCCATCC	TGG			HNRNPH3	TGAGTGGAGGTGGATGGCGT	GGG		MATR3	AGAAGAACGCAGACAGAAGA	AGG
	HNRNPU	TGGAGTCAGCATTATCACCA	AGG			PCBP1	TTTCCTCTGAGAAGGGCATG	GGG		TNKS	TCACTAGGTCTTCTGCTCTG	CGG
	ANXA11	ATTCTGCTGAAGATCTGTGG	TGG			MAPRE2	GGTCAGTACTCTTCCTGCTG	CGG		ITGB1	TGTGGTCAATCCGAAGTATG	AGG
	LEMD3	ACTGGCCTAACCAATTCTCA	AGG			RBM26	AGGACAATGAATCTCGTTCT	TGG		CNOT10	GTATCACTTTCTCTGCACAG	TGG
	MTFR1L	GAAGAAGATATCAGTAGAAA	AGG			BLM	TGTTATGAGAATGCATATGA	AGG		MEX3D	GCTCTAGGAAAAGATATGAA	TGG
	RBFOX1	TCATTTAGTATGGAGCAAAA	CGG			MAPK8	AGTCATCTACAGCAGCCCAG	AGG		CTNND1	GACTGAAGGACATACCATGG	AGG
	GABARAPL2	TACAGCGGAGAGAACACTTT	TGG			UPF2	TAATCTTTAAGACTGGTGGG	AGG		OAS1	TATAATCCAGGACAGAACCC	AGG
	GRSF1	TTCCTGAATTCATGTCCAAA	AGG			NSFL1C	TCAATGCTGTCATCGTGCAG	CGG		LARP1B	TGTTTAATGTGAATTGTCAC	TGG
	UTP18	CTCTTTAGAAGTCTGAGTAA	TGG			PATL1	GTACTCCTAGGCTAGTTCAG	GGG		FXR2	GTTGGGTAGTATGGTGAATG	GGG
	BRF1	TGTGATGGCGATGAGGACGA	CGG			OGN	GGTTAAAAGTATGACCCTAT	CGG		PAN2	TAGTCAGAGCGCCAGCACTG	AGG
	LARP1	CACTCGAACACACAGACTTT	GGG			EIF4E2	GGTCATGGCACATTCAACCG	CGG		HMGA1	GGGTCACTGCTCCTCCTCCG	AGG
	YWHAH	CAGGATGAAGAAGCAGGAGA	AGG			C15orf52	TGTGTTCAGCATCTTCCTGC	CGG		CSE1L	AGTTTAAAGCAGTGTCACAC	TGG
	EIF2A	GAGCTGGAAGATTTGGAATT	GGG			ZBP1	AGGGGAGCTGGTGGGGAGGT	GGG		H1F0	TCATTGTCACTTCTTCTTGC	CGG
	DDX21	CGGAGTTTCAGTAAAGCATT	TGG			DSP	CATTTAGCAGTAGTTCTATT	GGG		PRRC2B	TGTCAAAGTGGAGGAGAGTA	AGG
	SRSF5	AGGTCCAGATCAGTTGACAG	TGG			PYCR1	ACGTGTCAATCCTTGCCCGC	TGG		ZNF598	CGGGAGCTACGTGATGATCC	TGG
	ALDH3A2	TTCTTCAGTAATATTCTGCC	TGG			SMAP2	AGACTCTCAGTCCTCAGATG	TGG		PQBP1	GAAGCTTCAATCCTGCTGCT	TGG
	EIF1B	GAGGAACAGCTTAAGGTTCA	TGG			OAS3	CAACTTCACACAGCAGCCTG	GGG		EIF3I	GTACTTCGAATTTGAGTTTG	AGG
	ANXA1	ATCCTGGTGGCTCTTTGTGG	AGG			UBAP2	TGGGTTTAGTTTGTCCAGTA	TGG		PABPC5	TTATTCTCAGCACCTGCGCC	TGG
	MAGEA4	GCTTTGTTAGAGGAGGAAGA	GGG			SFRS3	GTCGATCTAGGTCAAATGAA	AGG		FBL	TGAACTTCAGTTCTTCACCT	TGG
	QTRT2	GATCTCAAGATGCTTGCCTG	TGG			PPIP5K1	GACTTCTAATTTATCTCCTC	AGG		GLE1	GTGACATCAGGAGCGCCAGA	AGG
	CNN3	GGATCTAATAATCAATGCCT	TGG			PUM2	GTAATTTACAGCATTCCATT	TGG		TNKS1BP1	CCTGAAACTGAAGAAGAAGA	AGG
	RBMS3	CCCAGACTTACTTAGACTGT	TGG			KHDRBS3	TACAATCAGTATCTGCCATA	TGG		CLINT1	AATCTCTTATTTGCTAAAAT	TGG
	RBBP4	AGCGTGGATCCAGAAGGACA	AGG			IGF2BP1	GTAACCAGGCCCAGGCACGG	AGG		VBP1	CCAGCATTATGCTTTGTTCT	TGG
	GPD2	CCAGTGGACCGTAGTTGTGG	AGG			MAGI1	CAAATTCATGGAGTCATGCC	AGG		SRSF7	AAGTGCAAGTCCTGAAAGAA	TGG
	PRAG1	GCTTGGCTCACAGAAGCTGC	AGG			CCDC9	CAGCTTCATACACTCTCAAA	AGG		ZCCHC17	GAAGCACAAGAAGAAGCACA	AGG
	SMG5	TACAAGCAGTGGAAGGAAAT	TGG			PFN2	CAAAATACTTGAGAGACTCT	GGG		EIF2S1	ACAAAGTTAATCTTCAGCTT	TGG
	MEX3A	ACGGGGCTTAGGAGAATATT	CGG			NUP205	GTGGCCTCTTGAGGATATCA	AGG		CNOT7	TTCATGTCATGACTGCTTGT	TGG
	ARPC1B	TCACAGGTCATTTGATCTTG	AGG			NOSIP	CACACTCAGGCCTGCATCAC	CGG		RBPMS	TAGTATTCAGCAGAACTGAC	GGG
	EIF2AK1	GACGGAAAGGATGGGGGCGT	GGG			TMEM230	GGGTGCTAGTCATCAAAGTC	TGG		SRRM2	CTTCCAGGACACGCACCTGG	AGG
	RTCB	AGACCAATTGCTGTGATCAA	AGG			PTPN13	TCATGTCACTTCAGAAGCTG	AGG		UPF3B	CCATAGAAAAGAAGGAGGAG	AGG
	PARP4	AGAGTCCTCCATTACAGTCA	AGG			KCTD12	ACACCGAGTACGTCTTCTGC	AGG		PELO	GGGTGATTCCAGTTCTGAAG	AGG
	CIT	CTGAGATTTATACTGAAGAC	TGG			PDS5B	GGCGAAGTGCTAAAAGGGAA	CGG		ILF2	AGAAGAAAGCATGGAAACTC	AGG
	MEX3B	GCTGCCTTTAAGAAAAGATG	CGG			STAU1	TTCTTCCTTAAAGGTGTGGG	AGG		BCLAF1	GGACAGACGCAAGGAAGAAA	AGG
	ASCC3	GGTCAAGTTACTTTAATGCC	AGG			MGA	GGGCCTCACCAAGTTCTGCA	GGG		DTX3L	GTTGTCTTACTCAATTCCTT	TGG
	PPIG	GGAACAGATGAAGACAAAAG	CGG			XRN2	CACCCTCAGGAAGATACAAT	TGG		RANGAP1	TCTGCTGCAGACGCTGTACA	AGG
	ETF1	CGACTACCTAGTAGTCATCA	AGG			ST7	GTCTGTGGCACCAGCTAACA	CGG		FAM120C	AACTGTGGCACAACGGAAAG	AGG
	CHCHD3	CAGAGCATGCTTGAGAAGGG	AGG			STRAP	GACGCTCAGGCCTTAACATC	AGG		CAMSAP1	CCGGGGTCATTTACGAGTCT	GGG
	KIF1B	GAGTCACTTAGTATTTCGAC	TGG			TRAF2	AGGCCATTGTGGACCTGACA	GGG		RACK1	AAACTTCTAGCGTGTGCCAA	TGG
	TUFM	GAGGAGAAGAATATCAAATG	GGG			CDK2	GGCTATCAGAGTCGAAGATG	GGG		ZCCHC11	CCCACCAAGAGGAAACGTGT	CGG
	CRYBG1	CCTTCTTTGTTCAGGTATAT	AGG			ZC3H14	AATGGATTCGACCTCAAACC	AGG		MCM4	AAGGCTTCAGAGCAAGCGCA	CGG
	CPEB3	GGCCCGTGGCTCAGCTCCAG	CGG			CLPP	CCCAGCTCTCAGGTGCTAGC	TGG		ELAVL3	CAAGACCAGCAAACAGCACA	AGG
	TCP1	GAACATCAGATCAATCATTA	AGG			FBRSL1	ATCCCCCGGAGGTGGAGGCG	CGG		UBXN4	GTCACACTACATCTGTTGAG	TGG
	APEX1	AGGGGTGGTGTCACAGTGCT	AGG			BAG3	GGCAGAGGCTACGGTGCTGC	TGG		KANK2	TCACGGCTACTCTTCTGCCG	AGG
	GRB2	TTCTTGACTCTTAGACGTTC	CGG			SORBS1	CAGTCTTCTTATAGATACAA	AGG		AGO2	AACATGTCAAGCAAAGTACA	TGG
	ILF3	CCGCGGGGGCTTATCTGTAC	TGG			GSPT2	AAAATTGCTTAGTCCTTCTC	TGG		ZC3HAV1	TCGGTTCTAACTAATCACGC	AGG
	ANG	GGCCCGCTGGTTACGGACGA	CGG			MAP4K4	GCAGGACTTCTCTTCTGAGC	TGG		EIF3A	TGAGACTTAACGTCGTACTG	TGG
	ELAVL4	AATGGGAAATTCAGGACTTG	TGG			CPVL	AAGGTAGTTTATCCAACATA	AGG		GEMIN7	ACAATATCTTTATGGCTTGA	AGG
	CPEB2	TTTGCTATTCTTAGTTCCAG	CGG			STIP1	ATGTGGGTCTGATTGCAATT	CGG		MCRIP1	CCGGGCGCTCTAGGACTTCT	TGG
	DCTN1	AAAGGAGTGCTTAGGAGATG	AGG			TRA2B	TTCATGCTTTAATAGCGACC	TGG		YLPM1	AACTAAGTCTCATATATATT	TGG
	SIK2	TGTGCTGAGACTAATTCACC	AGG			RACGAP1	ATGTGACTTCACTTGAGCAT	TGG		TOP3B	ACAGGGTCATCATACAAAGT	AGG
	RHOA	CAGCAAGGTTTCACAAGACA	AGG			CNOT6	GCATCCACCTTCCTGGCAGG	AGG		MAP1LC3A	ACTGCTGGCTCAGAAGCCGA	AGG
	ANXA6	CTCTGTGGTGGTGAGGACTA	GGG			GSPT1	GAAAATGCTTAGTCTTTCTC	TGG		RANBP3	TCCCGGCCGCTATGTGCTCC	CGG
	NELFE	AACCTTGTGGATGGCTTCTA	GGG			TCEA1	GTGGAAATCGATGGAAGGTA	TGG		MCRIP2	CAGCAGCCACTAGGAACAGC	TGG
	NFX1	CATCATGATCTTCTTAGTCC	TGG			NKRF	GTAAGATCTCAATTTGCTTG	AGG		SEC23A	ATTAGCACTTCAAGCAGCAC	TGG
	AIMP2	CAGTTACGGCAATTCACTTA	AGG			LBR	GAAGAGCATTAGTAGATGTA	TGG		DST	CCAATTGCACTATCTCTTTG	AGG
	DIDO1	CGGCTTTCTGGGTGGAGGTG	AGG			KHSRP	CATTCGATTCATTGAGCCTG	CGG		PPP1R8	CCAAAAATATCAAATCAGCA	AGG
	DPYSL2	CAGCCCAGGAGCTCTAGCCC	AGG			HABP4	GGGCTCTTTCAAGACAGCGC	AGG		PDAP1	GGGTCGCAGTTACTTATTCA	GGG
	RNH1	TCCCTGAGGGTCATCTCCTG	AGG			TMEM131	TGCTTAATTTAATTCTCGTG	AGG		C19orf43	GGAGGGGCGTCATTTCACCA	GGG
	KPNA4	CCACAACATCTTTCTAAAAC	TGG			ALG13	GCTGGATCTTACATACCCTG	AGG		TRIP6	TAGGAAGACTCAGCAGTCAG	TGG
	ATXN2	CACCACCAACAGCAGTTGTA	AGG			PARN	TCTTTGAAGTTCCTGACACA	TGG		BRAT1	TGGTTCTGCTCAGTAGCAGT	CGG
	KPNA6	CTGGAGGCAGATATTATAGC	TGG			FAM168A	GGCTGCAGGCTTTACCAGTG	TGG		PCMT1	AAGATAAAATCACTTCCACC	TGG
	PPP1R10	AATGGGCCCCCCCTGCCCTA	GGG			ZNF609	ACTTACCATTCTCACCTCCT	GGG		CSTB	CCAAAGTCAGGATCAGAAAT	AGG
	CTTN	TATGTGGAGCTGCGGCAGTA	GGG			TRRAP	GGCGGCCACAGTCACAGCCA	GGG		SEC16A	GAAGCACCTGGTGCTGAACT	AGG
	HOPX	TGCAGATCCGTCACAGACTA	AGG			GTF3C4	TCACTGATTATTTAGAAGAC	AGG		CRYAB	AAGAAAGGGCATCTATTTCT	TGG
	CCT3	CCTTGCCTAGCACTCACTCC	TGG			CPSF3	CAGGCACAGTCTCAGTGAAC	TGG		DCTPP1	GTGGCCATCTTTCTAGGTTG	AGG
	DAZAP2	GGTGGCTACACCATCTGGTG	AGG			MAP4	GAATGTCATCATTAGATGCC	TGG		ESYT1	CAAGGACAAGGGCAGCTCCT	AGG
	GAK	GGCTCCCGGCCCCTCTTCTG	AGG			EIF5A2	GATGTTTCCGTTTATTTGCA	GGG		KIAA0355	GCTGGCCTGGGGTCAGTACT	GGG
	KPNA1	GCAGAGTATTGCTTCAAAGC	TGG			GTF3C2	GTGGGCCAAGGCTAGGGAGT	GGG		TNPO2	GGCGGCTTTCTATGGGGTCT	AGG
	ATXN2L	GACCTTACCTCGGCTAAGTC	AGG			RTCA	AGGCAAATACTCTATAGATT	TGG		MARF1	TCCAAATGGGAGTTAAAGCT	TGG
	RBM42	CTGGCCACAGACCCTATCTC	AGG			DZIP3	CCGACCTTGTATCAGATCTT	GGG		FUBP3	CTTCCGCCCACAGGAGCAGT	AGG
	DAZAP1	GCGGCGCCGCGGGCTAGCGT	CGG			PPME1	ACAGCAGGTCACTAACAGCC	AGG		CSTF1	GGAGAGGGTGGCTCAGTCAG	TGG
	ELAVL1	AAGCATGAGCGAGTTATTTG	TGG			SUN1	GAGTAGTGTCTTCACTTGAC	AGG		SUGP2	CTGTGAACATACCTATTTGT	TGG
	FAM193B	ACTCCTAGCACAGCTCAGTG	AGG			SFN	GCGGGCAACACTCAGCTCTG	GGG		RPL3L	GGAGACCTCGGGAGACTTGT	AGG
	ZC3H7B	ACCGCCACCACTGGGGAGTA	GGG			XRN1	AAGAGCCAAATTTACTCAGA	AGG		MAGED2	ATACCTAAAATCTCACTTGT	AGG
	NOVA2	AACCCCCAGAAAGTGGGATG	AGG			FAM168B	TTTGCAGGTGATCACCACTG	AGG		SAMD4A	CGTCTTCAGCTTCTAGATGG	TGG
	BICC1	CAAGAGGGTGCTGCTACCAG	CGG			KPNB1	GGAAACTGAAGAACCAAGCT	TGG		CYFIP2	AGGATCTTCTGCTTAGCAAG	TGG
	CEP85	GAAAACTGTGTCACACAGTG	AGG			PDCD6IP	GAGCAGACATATTACTGCTG	TGG		PKP1	GACAGTCTCTTCTTAGAATC	GGG
	PKP2	TACCACTCCCTTAAAGACTG	AGG			PABPC1	AAAAGCTCACTTTAAACAGT	TGG		PCNA	CGAGGATGAAGAAGGATCTT	AGG
	CALML5	AGGATGCTCGCCCAGGAGTG	AGG			G3BP1	TCCATGAAGATTCACTGCCG	TGG		SLBP	GCCAGGGGGCAGTTAGCTCA	TGG
	RAD21	CCAAGGTTCCATATTATATA	AGG			AKAP8	GGAAATGAGCATCATTCTGT	GGG		KDM3B	ATCCAAACTGGCAAGGTCCT	AGG
	CDV3	AGCCACTCACAATACAATTA	AGG			DERA	TGGTGACTGATTTAAGACAT	TGG		ZNFX1	GGAGATCCAGGGGATGATGT	AGG
	PARP12	CACTCCTGTGCGCTCACTGT	CGG			SFPQ	AAATATCACATCTAAAATCG	GGG		MBNL1	GTGATGAAAATTCTACATCT	GGG
	PTGES3	GAAATGCCAGATCTGGAGTA	AGG			ABCF1	GGAAGGAAAGCTCACTCTCG	GGG		PABPC4L	TGCCTTGGCCCAGAGACACT	AGG
	CORO1B	ATGGAGAACGGGGATGCGTA	GGG			HDHD5	AGGGCTGGGCTTTGGAGTGA	GGG		CTTNBP2NL	CCCTCCTAGGGACTAGCTGC	TGG
	SMARCD2	GATCCCTGAGCAGTTAGGTC	AGG			HNRNPD	GCAAATGGAATAATTTAGTA	TGG		QKI	GAAGGTCATAGGTTAGTTGC	CGG
	HNRNPH2	GCTCCTTCTCTACCTAAGCA	AGG			TAF15	ATTCAAAACAGTCATCAGTA	TGG		RRBP1	CAAAGAGGAAACTCAGACAG	AGG
	MCM5	GAGGCGGCGCGACTCACTTG	AGG			SMG6	CGTGGGCCCAGGTGGGCTGA	GGG		GLO1	ATTCTCACAGCACTACATTA	AGG
	PUM1	CCCCCTAATGGTATCATCTG	AGG			DROSHA	CTGAAGACATCAAGAAATAA	AGG		TAGLN3	GATGCCCAGGCAGATCATGT	AGG
	TSC2	GACTTCACCGAGTTTGTGTG	AGG			STOML2	ATCGAGTCAAGATGAGTTAG	TGG		ZCCHC3	GCAGGCGGGTGTTTAGTGCC	CGG
	GFPT1	AAATCTGTGACTGTAGAGTG	AGG			RPRD2	TCTTCCCTCCCAGGTACTGA	TGG		MACF1	GCTTAGACAGTGTTATCGCT	TGG
	DISC1	AGAAGTCAGCAACTTGCCTG	AGG			LSM14B	CCGGGACTGGCAGGGTGTGA	GGG		DHX58	GCAATGAGGTGGTCAGTCCA	GGG
	NONO	ACACTGCAACTTATTAGTAT	CGG			HDAC6	CCGTATTCTGGGGCTTAGTG	TGG		MAEL	AGAGTACCATCATTAAGATA	AGG
	HNRNPA2B1	AATAGGAAGAAGCTCAGTAT	CGG			RNASEL	TGGCCAGCCCTGGGTGCTGA	TGG		ZCCHC14	CAGAGAAAAATATCAATCTG	TGG
	TSC1	ACTCATCATGAACACAGCTA	AGG			TUBB3	AGCTGCGAGCAGCTTCACTT	GGG		LARP6	AATAGAAGGTATTTATACAC	AGG
	MFAP1	AAGAAGCGGAAAACTACCTA	GGG			PRRC2C	CCGAAGAAACAAAATCTTAA	AGG		PAK4	GAAGGGCGCTGGGCCTCATC	TGG
	SAFB	GGATTCCAAGTACTCAGTAG	CGG			GNB2	TCCTCAAGATCTGGAACTAA	TGG		EIF3G	ACAGTGGCAGCTGGCTTAGT	TGG
	PARG	GGGCAAAGGACAGGGACCTG	AGG			HELZ2	GTGGAGAGGGCTCTTCAGGA	AGG		PTBP1	TGGGGGCCTGTGCCCCTAGA	TGG
	PRMT1	ACCGACTACCGGATGCGCTG	AGG			RUFY3	CTTGGCCTCCAGTCTTATGA	TGG		USP5	GGGTGAGGCAGGCTCTTAGC	TGG
	RBM47	GACGTCTACCAGACATACTG	AGG			CHP1	GCATCCGATTTCTTCACTAA	AGG		EPPK1	TTCTCTCTCTCTACAGTGAC	TGG
	SIPA1L1	AACACCATAGACATGAGCTA	GGG			PRRC2A	CAAGAGGAACTCCCTCAGCG	GGG		LASP1	GGGGGCGCTGCGGGTTCAGA	TGG
	FAM98A	GGAAGACATTACACTAGTTG	AGG			HNRNPDL	ACAATTACCAGCCATACTAA	AGG		FASTK	GGGGCCTGAAGGGGGCTGAG	GGG
	H1-10	CCGGCCGACACGCTCACTTG	CGG			ZNF316	ACCGGGAGGGCGTCCTGTGA	GGG		CASC3	ATTCAGAAACTTGTATTAAC	TGG
	SURF6	AGGTGGGAAAGACTCAGACC	AGG			WDR62	GGAAGGCACGGGGGCACTGA	GGG		WBP2	GGGAGGCAGGAGGGCCTACT	GGG
	DCD	GACGTCTTTAACGTCATGGA	CGG			ORF1	AGGACAGCAAGGTGCTAGCT	GGG		SOX14	GGGCCGGGCTGGGGGTTACA	TGG
	SAFB2	CAGCGAGTGGGACTTAGTAG	CGG			NRG2	CGCGCGGCGGGGCCCTAGAG	TGG		LIN28B	AAAAAGGAAAAAGACATAAC	AGG
	PPP1R18	TGTTGGAAGATGGTCACCGC	CGG			CELF2	CTCTGGGGTTAGGATCAGTA	AGG		RPS3	GCCAGTCCCCACAGCATAAC	AGG
	BAZ2A	GGAAAACAGGCCAATCTGTG	AGG			PPHLN1	CTGAGCAGAAAAATCTAAAA	AGG		BAG4	AGAAAAAAAAGGATTATGAA	AGG
	FAM98C	AAGAAGAAGAAGAAGTAAAG	GGG			MTPN	TCAAAGCTCTTCTCCAGTGA	TGG		MTOR	TAGGTGCCCTTTCTGGTAAC	TGG
	CNOT3	GAGGGAGGGGCCGGTGTCAC	TGG			ELP2	TCAATAAATGTGCACTGTAA	TGG		UPF1	GGGGCTGTCCCAGTATTAAA	AGG
	DVL3	TTTGTGGATGTGATGTGAGC	AGG			CNOT9	GGAACAGGGAAGGATCACTG	AGG		MCCC2	CGGTATCTTCAGGATGTAAC	TGG
	NTMT1	AGCTTTGCCCTGAGATGAGC	CGG			AGO1	GCACCATGTACTTCGCTTGA	AGG		HTT	CTCCCACCATGGCGCTCAGC	AGG
	PPP4C	CAGGGGCCGGGCGGGGTCAC	AGG			FUS	GGGAGCCAGGCTAATTAATA	CGG		PFAS	CCTGGAAGGGAGCTGCTGAC	TGG
	MTHFD1	GTGAATGGATTATTCTAAAC	AGG			CPEB4	TTTCATTCCGCTGGAACTAA	AGG		EDC3	CCCACTGCACTCTGCTTAGA	GGG
	TAGLN2	AAGGCCTGGGGTGGGATCAG	AGG			ADAR	GTCACTGGAGCATACTATAC	TGG		TSPYL5	GAGACTTGTGCAGGATCAGT	TGG
	MSI1	GCCACCGTCCCCTGCTTCAG	TGG			TERT	TCAAGACCATCCTGGACTGA	TGG		SRP9	TACCATGGAAACTGAGTGAA	TGG
	NUP98	GCAAAGTGCCTGGGGCTCAC	AGG			TRIM21	AAGGATCCACTGACTATTGA	TGG		R3HDM2	TTTCCCCTCCTCCATTTATT	GGG
	LMNA	AACTGCAGCATCATGTAATC	TGG			RBM15	TGGCGCTGACCCTGTTATAG	TGG		ALYREF	GATTTGCTGGTCTGTTTAAC	TGG
	NSUN2	GTCCATCCACCCCGGTGAGC	AGG			CORO1C	TGGCAAAGATAGCAGCCTGA	AGG		EIF3K	ATTAAACACCTGAAGTTACT	GGG
	TONSL	AAAGGCAGCGCCAGGGTCAG	AGG			EWSR1	CGGGGTCTCTGCATCTAGTA	GGG		ACTBL2	TCACAGAAAATGTTTCTGAA	TGG
	STIM2	AAGAAGAAATCTAAGTGAAC	TGG			SMG7	TTGCCACTTTGGCCTCAGTG	TGG		UBAP2L	AAGAGGGTCAGGGCCTCAGT	TGG
	PKP3	CTCCAGAAGGCTTCACCTAT	GGG			TRIM2	TCTATCGATACTTACAGTAA	TGG		STAU2	GGGTTCTGGGAGCTGCTAGA	CGG
	CNOT4	GGTTGCTCCTCTTTGCCTAA	TGG			SYNE1	GGCATCTGCTTAGTTCAGAG	TGG		CSTF2T	ATCCACTGGAGCGTCTTGAA	AGG
	DDX39A	CTCTGGCACGTGGTGGTTAC	CGG			WDHD1	TTGCATTTAAGCAGGAGTAA	AGG		GPAT3	CAATGGATCTCTCAGCTAAG	AGG
	ASCC1	CAAATTGACTTCTCCTGAGG	TGG			ATAD3A	ATCTCCCTGTGGACTCAGGA	TGG		UBL4A	CATGCTCCGAGAATTCTATT	TGG
	EP400	AAGCCTCCGTGCCAGTAGTC	AGG			PCCA	TGCTCGTGGAGCTGGAATGA	AGG		SRSF4	GTCCCACTCAAGGTCCTAAC	TGG
	RAD23B	AACTTTGATGAAGATTGAAA	GGG			IPO8	CTGTGCCCAGCAACAACTGA	AGG		DDX58	ATTGAGGACCTGATATCATT	TGG
	UBA1	AGAGGAGCAGACGGGGTCAG	CGG			PDLIM1	TCAGATCTGCTGGCTCACTT	GGG		TPR	CAGAGGAAATATTAATTAAA	TGG
	CPSF7	CTTCTCCCCACCTTTCTCAG	TGG			PGAM5	ACAAGATCACTCGATCCTGA	GGG		XIRP1	GGGAGGCGGTGGGCCTCACT	GGG
	CALR	GCCAAGGACGAGCTGTAGAG	AGG			AMOTL2	TGGTGGAGATACTGATCTGA	AGG		DDX1	CAGTAAATGTAAAAATCAGA	AGG
	OGG1	AAAGGGCCGGAAGGCTAGAT	GGG			ENC1	AGAATGTACTGCATTTAAGA	AGG		DDX5	TATACTTCTAAAGTCTTATT	GGG
	QPRT	CTCTTCCGGTTTAGGACTAG	TGG			BTG3	AATCAAAAACGAAGTTAGTG	AGG		SERBP1	ATTCCCAGCTCTGGCTTAAC	TGG
	TMOD3	TTACACCTTTGCAGACTTAC	TGG			IGF2BP3	CTCAGTCAAGACGGAAGTAA	AGG		S100A9	TTGGCCACTGTGGTCTTAGG	GGG
	TRIM3	CAGGGCCTCTGTACAGCTAC	TGG			APOBEC3C	TACGGGAGAGTCTCCAGTGA	GGG		YTHDF2	TCAAGGTCGTGGGAAATAAA	AGG
	PDLIM4	AAGGTGGAACTCGTCTGAGC	TGG			CELF1	AGAGGGGAGCACGCTCAGTA	GGG		SAE1	TGCCAAATCTTGAGTTCACT	TGG
	LPP	GAACAGGTGACTGAATCTAA	AGG			TOR4A	CCACGGTGAACCTCCTGTAG	TGG		EIF5	CGATATTGATGCCATTTAAA	GGG
	EIF3B	CTCGGGAATCAGGAGTGACC	TGG			TUT7	GGACCCAGCAGGAATCATGA	GGG		DNAJA1	TTATTCACTGGCCCATTAAG	AGG
	EIF4ENIF1	TTGGAATACCGACAGTGAGC	AGG			SLC39A7	TGATTGCCCACCTTGAGTGA	GGG		GRB7	CAGTCCACGGCCTGGTCAGA	GGG
	BAZ1B	CGAAGACAGAAGAAGTAGAG	AGG			CELF3	ATGCCAACCGGCCCTACTGA	GGG		ATAD2	GATACCATGACATCATCATC	TGG
	HERC2	TATTTAACAGGACACTAAGA	TGG			NUFIP2	TGGATAGTCCAGATCAATGA	AGG		HN1L	CACCAGGACGTGTGGTCACT	GGG
	PURB	GAGGTGGATGAGGATTGAAA	CGG			CNOT8	TCAACAACATGCAGCAGTGA	TGG		TIA1	TTCTGGAGTCCTTATTCACT	GGG
	TNRC6C	CTGATGATGGCAGAGCCTAC	AGG			KIF7	TCTGCCCCGAGGGCTTACAG	GGG		ACTR1A	GATGATGTCCCGACATTAGA	AGG
	DDX47	GCCTTCATAAAAGTGATTAA	CGG			RPTOR	TGGAGAAGCGTGTCAGATAG	CGG		AKAP8L	CGCCCCGAGCTCGGGTCACG	GGG
	RNF114	CAAGCACGGACTCTGCTCAC	TGG			RNF214	TTTGTCCAACTCTTAAATGA	CGG		KIF20B	ATTTCCATAAGTGATTTATT	TGG
	CCP110	CAACATTCATTAGGATAAAA	TGG			TPM2	TGGAACTCAACAACCTGTGA	GGG		DCP1A	AGACAACCACAACCTATGAC	TGG
	GTF3C1	GACGCCCACAGGGGTCCTAG	AGG			NXF5	TCCAACCCCAGTCCTTAGAG	TGG		CPSF6	CGAATATCGTCATCGTTAGA	AGG
	TIAL1	AGTTACCAAACACAGTGAGC	CGG			CNOT6L	ACTTGCCTAATCGGAGGTAG	TGG		H2AFV	ACAGCAGAAAACTGCTTAGA	GGG
	SRP68	TTTGGATTCAGGAGCTAACC	AGG			EIF4G1	AGGAGTCTGACCACAACTGA	GGG		DYNLL2	CCTCTTCAAGTCAGGCTAGG	TGG
	HNRNPAB	AACTACAAGCCATACTGAGG	CGG			DGCR8	TGTGCACCGTGGACGTGTGA	GGG		TNRC6A	TCTGCATCTACACTGTTACA	TGG
	ANKRD17	ATGAACCAGCTTGGCTGATG	AGG			SORBS3	GCCATGGAGACCACTCACAC	CGG		TDRD3	ACCCCGGGCTCGGAACTAAT	AGG
	TRIM25	ATCTGCTCCCCCAAGTAGGC	AGG			YTHDF1	AGAGTCGAAACAAACAATGA	GGG		CTNNA2	TTAAAACCTATCGTCCTAGA	AGG
	ANXA7	AAAAAAAAAATCCCTCCTAC	TGG			CPEB1	AGAACCGAGATTCCAGCTAG	AGG		ZNF638	AGAAAGAAGCTCTAGGTGAT	TGG
	EDC4	AAGGCAGGCTTAGCAGCTAA	GGG			DYRK3	TGCCAAAACTGATTAGCTAG	TGG		AQR	AGGACTACAGTTTGGCTACT	TGG
	DCP2	AATACATGTGCTGCTATCAA	AGG			CARM1	CCATGCACTACGGGAGCTAG	GGG		YEATS2	ATTGAATGAGGACCAGTGAG	CGG
	MSI2	CAACGAAAGCACCTGCTCAA	TGG			OTUD4	ATAGGGGACAGCACACTTGA	TGG		FAM193A	CCAGGGAGTCCTCATTCAGT	GGG
	TRIM56	CGTTCTCCGGACAGTTAAAG	GGG			DSTN	TGGCACTGAATAATCTACAC	AGG		TUBA3C	AGAAGGTGAAGAATACTGAG	GGG
	SND1	AAACCCGATCCCCTCCTTAG	CGG			CENPF	AGAACTGTAAGGTCCAGTGA	AGG		VCP	TGATGACCTGTATGGCTAAG	TGG
	RPS24	CCGCCACTGATTCAGTGAGC	TGG							RC3H2	GAAGATGGTTAACAGCTGAA	AGG
	CDC20	GGTGATGGGTTGGTCTTCAG	CGG							RCC2	GAGTCTCCGGGAGCATCAGA	GGG
	CHORDC1	GATGCCACAACAGATTGAGT	GGG							PEG10	GGACATGACAGGTATTTACA	GGG
										WNK1	TTAATGTCTCTAGGTCTAAG	TGG
										SMG1	TTGGACAGCCTGGGTGTGAA	TGG
										MRPL15	TCCTTGGACGGGAATTCATG	AGG
										RBM38	GCCTGACAGGATGCAGTGAG	GGG
										LYST	GAAGTTCATTCGCATTCACC	CGG
										SAMD4B	CAAAACCTCCACCATCTGAC	GGG
										METTL2B	TCTGTCCAGCACCAGCTAAG	AGG
										RPS6KA3	CTCACTGAGGTCACTTCACA	GGG
										PAWR	TGAGTCTTGAATCCTCTACC	TGG
										MDC1	AGGGTAGTGGAGTTCTCAGG	TGG
										HNRNPL	TTCCTAGGCACCTAATTAGG	AGG
										DIS3L	AAACAATTATGGAATATGAG	AGG

### Sheet: Supplemenatary Table 2 - seq
	DNA sequence
pCAS	ccagggtacattggcagtactcccattgacgtcaatggcggtaaatggcccgcgatggctgccaagtacatccccattgacgtcaatggggaggggcaatgacgcaaatgggcgttccattgacgtaaatgggcggtaggcgtgcctaatgggaggtctatataagcaatgctcgtttagggaaccgccattctgcctggggacgtcggagcaagcttgatttaggtgacactatagaatacaagctacttgttctttttgcaggatcccatcgattcgaattcatgaaaaggccggcggccacgaaaaaggccggccaggcaaaaaagaaaaagctggacggcagcggaagccccaagaagaagaggaaggtaccatgggacaagaagtactccattg…
pDNR-gRNA (gRNA1)	cgttacataacttacggtaaatggcccgcctggctgaccgcccaacgacccccgcccattgacgtcaataatgacgtatgttcccatagtaacgccaatagggactttccattgacgtcaatgggtggagtatttacggtaaactgcccacttggcagtacatcaagtgtatcatatgccaagtacgccccctattgacgtcaatgacggtaaatggcccgcctggcattatgcccagtacatgaccttatgggactttcctacttggcagtacatctacgtattagtcatcgctattaccatggtcgaggtgagccccacgttctgcttcactctccccatctcccccccctccccacccccaattttgtatttatttattttttaattattttgtgc…
pDNR-gRNA (gRNA2)	cgttacataacttacggtaaatggcccgcctggctgaccgcccaacgacccccgcccattgacgtcaataatgacgtatgttcccatagtaacgccaatagggactttccattgacgtcaatgggtggagtatttacggtaaactgcccacttggcagtacatcaagtgtatcatatgccaagtacgccccctattgacgtcaatgacggtaaatggcccgcctggcattatgcccagtacatgaccttatgggactttcctacttggcagtacatctacgtattagtcatcgctattaccatggtcgaggtgagccccacgttctgcttcactctccccatctcccccccctccccacccccaattttgtatttatttattttttaattattttgtgc…
pDNR-gRNA (gRNA3)	cgttacataacttacggtaaatggcccgcctggctgaccgcccaacgacccccgcccattgacgtcaataatgacgtatgttcccatagtaacgccaatagggactttccattgacgtcaatgggtggagtatttacggtaaactgcccacttggcagtacatcaagtgtatcatatgccaagtacgccccctattgacgtcaatgacggtaaatggcccgcctggcattatgcccagtacatgaccttatgggactttcctacttggcagtacatctacgtattagtcatcgctattaccatggtcgaggtgagccccacgttctgcttcactctccccatctcccccccctccccacccccaattttgtatttatttattttttaattattttgtgc…
pDNR (Frame 0, P3, gRNA2)	cgcgatgaataaatgaaagcttgcagatctgcgactctagaggatctgcgactctagaggatcataatcagccataccacatttgtagaggttttacttgctttaaaaaacctcccacacctccccctgaacctgaaacataaaatgaatgcaattgttgttgttaacttgtttattgcagcttataatggttacaaataaagcaatagcatcacaaatttcacaaataaagcatttttttcactgcattctagttgtggtttgtccaaactcatcaatgtatcttatcatgtctggatctgcgactctagaggatcataatcagccataccacatttgtagaggttttacttgctttaaaaaacctcccacacctccccctgaacctgaaacataaaa…
pDNR (Frame 1, P3, gRNA2)	cgcgatgaataaatgaaagcttgcagatctgcgactctagaggatctgcgactctagaggatcataatcagccataccacatttgtagaggttttacttgctttaaaaaacctcccacacctccccctgaacctgaaacataaaatgaatgcaattgttgttgttaacttgtttattgcagcttataatggttacaaataaagcaatagcatcacaaatttcacaaataaagcatttttttcactgcattctagttgtggtttgtccaaactcatcaatgtatcttatcatgtctggatctgcgactctagaggatcataatcagccataccacatttgtagaggttttacttgctttaaaaaacctcccacacctccccctgaacctgaaacataaaa…
pDNR (Frame 2, P3, gRNA2)	cgcgatgaataaatgaaagcttgcagatctgcgactctagaggatctgcgactctagaggatcataatcagccataccacatttgtagaggttttacttgctttaaaaaacctcccacacctccccctgaacctgaaacataaaatgaatgcaattgttgttgttaacttgtttattgcagcttataatggttacaaataaagcaatagcatcacaaatttcacaaataaagcatttttttcactgcattctagttgtggtttgtccaaactcatcaatgtatcttatcatgtctggatctgcgactctagaggatcataatcagccataccacatttgtagaggttttacttgctttaaaaaacctcccacacctccccctgaacctgaaacataaaa…
pDNR(Frame1, P1, gRNA2)	AATAAAATATCTTTATTTTCATTACATCTGTGTGTTGGTTTTTTGTGTGAATCGATAGTACTAACATACGCTCTCCATCAAAACAAAACGAAACAAAACAAACTAGCAAAATAGGCTGTCCCCAGTGCAAGTGCAGGTGCCAGAACATTTCTCTTAATGATAGCTAGCGAATCGACTCGAACTTCGTGTGCGAGtcGGCGGGTCTGGTGGCAGTGGAGGGGGATCCctggtgagcaagggcgaggaggataacatggccatcatcaaggagttcatgcgcttcaaggtgcacatggagggctccgtgaacggccacgagttcgagatcgagggcgagggcgagggccgcccctacgagggcacccagaccgccaagctgaaggtgaccaagggtggccc…
pDNR(Frame1, P3S, gRNA2)	cgcgatgaataaatgaaagcttgcagatctgcgactctagaggatctgcgactctagaggatcataatcagccataccacatttgtagaggttttacttgctttaaaaaacctcccacacctccccctgaacctgaaacataaaatgaatgcaattgttgttgttaacttgtttattgcagcttataatggttacaaataaagcaatagcatcacaaatttcacaaataaagcatttttttcactgcattctagttgtggtttgtccaaactcatcaatgtatcttatcatgtctggatctgcgactctagaggatcataatcagccataccacatttgtagaggttttacttgctttaaaaaacctcccacacctccccctgaacctgaaacataaaa…
pDNR(Frame1, P1, gRNA1)	AATAAAATATCTTTATTTTCATTACATCTGTGTGTTGGTTTTTTGTGTGAATCGATAGTACTAACATACGCTCTCCATCAAAACAAAACGAAACAAAACAAACTAGCAAAATAGGCTGTCCCCAGTGCAAGTGCAGGTGCCAGAACATTTCTCTTAATGATAGCTAGCGGGCCAGTACCCAAAAAGCGGGGGGTCTGGTGGCAGTGGAGGGGGATctggtgagcaagggcgaggaggataacatggccatcatcaaggagttcatgcgcttcaaggtgcacatggagggctccgtgaacggccacgagttcgagatcgagggcgagggcgagggccgcccctacgagggcacccagaccgccaagctgaaggtgaccaagggtggccccctgcccttcg…
pDNR(Frame1, P1, gRNA3)	AATAAAATATCTTTATTTTCATTACATCTGTGTGTTGGTTTTTTGTGTGAATCGATAGTACTAACATACGCTCTCCATCAAAACAAAACGAAACAAAACAAACTAGCAAAATAGGCTGTCCCCAGTGCAAGTGCAGGTGCCAGAACATTTCTCTTAATGATAGCTAGCGTCGGCATACGGGACACACGCGCGAGtcGGCGGGTCTGGTGGCAGTGGAGGGGGATCCctggtgagcaagggcgaggaggataacatggccatcatcaaggagttcatgcgcttcaaggtgcacatggagggctccgtgaacggccacgagttcgagatcgagggcgagggcgagggccgcccctacgagggcacccagaccgccaagctgaaggtgaccaagggtggccc…

### Sheet: Supplementary Table 3 - primer
Primer	Explanation	Sequence
PJ1	Junction_RND1_mCherry	AACTCCTTGATGATGGCCA
PJ2	Junction_RND1_Adaptor	GGAGTTCAGACGTGTGCTC
PJ3	Junction_RND2_mCherry	AATGATACGGCGACCACCGAGATCTACACTTATGCGAACACTCTTTCCCTACACGACGCTCTTCCGATCTNNNNNNTTATCCTCCTCGCCCTTG
PJ4	gRNA_5'_sequencing_F	CTTTCCCTACACGACGCTCTTCCGATCTNNNNNNCTTGTGGAAAGGACGAAACACC
PJ5	gRNA_3'_sequencing_R	GGAGTTCAGACGTGTGCTCTTCCGATCTCAAGTTGATAACGGACTAGC
PJ6	HNRNPA2B1_F	GCTAACTGGCTGCAAAGGAT
PJ7	BCLAF1_F	CAGAGGGCGCTTTAACTTCA
PJ8	SpCas9_gRNA_HIST1H4C_F	CACCGGGGCGCACTCTGTATGGCTT
PJ9	SpCas9_gRNA_HIST1H4C_R	AAACAAGCCATACAGAGTGCGCCCC
PJ10	SpCas9_gRNA_CCT7_F	CACCGATGGGTGGGGTGCCTCTCAG
PJ11	SpCas9_gRNA_CCT7_R	AAACCTGAGAGGCACCCCACCCATC
PJ12	SpCas9_gRNA_NUP93_F	CACCGAGCATGGCACTTAATTCATG
PJ13	SpCas9_gRNA_NUP93_R	AAACCATGAATTAAGTGCCATGCTC
PJ14	SpCas9_gRNA_CCND1_F	CACCGTGCGGGACGTGGACATCTGA
PJ15	SpCas9_gRNA_CCND1_R	AAACTCAGATGTCCACGTCCCGCAC
PJ16	SpCas9_gRNA_PCNA_F	CACCGCGAGGATGAAGAAGGATCTT
PJ17	SpCas9_gRNA_PCNA_R	AAACAAGATCCTTCTTCATCCTCGC
